# Highly Multiplexed 3D Profiling of Cell States and Immune Niches in Human Tumours

**DOI:** 10.1101/2023.11.10.566670

**Authors:** Clarence Yapp, Ajit J. Nirmal, Felix Zhou, Alex Y.H. Wong, Juliann B. Tefft, Yi Daniel Lu, Zhiguo Shang, Zoltan Maliga, Paula Montero Llopis, George F. Murphy, Christine G. Lian, Gaudenz Danuser, Sandro Santagata, Peter K. Sorger

## Abstract

Diseases like cancer involve alterations in in cell proportions, states, and local interactions as well as complex changes in 3D tissue architecture. However, disease diagnosis and most multiplexed spatial profiling studies rely on inspecting thin (4-5 micron) tissue specimens. Here, we use confocal microscopy and cyclic immunofluorescence (3D CyCIF) to show that few if any cells are intact in these thin sections; this reduces the accuracy of cell phenotyping and interaction analysis. In contrast, high-plex 3D CyCIF imaging of intact cells in thick tissue sections enables accurate quantification of marker proteins and detailed analysis of intracellular structures and organelles. Precise imaging of cell membranes also makes it possible to detect juxtacrine signalling among interacting tumour and immune cells and reveals the formation of spatially-restricted cytokine niches. Thus, 3D CyCIF provides insights into cell states and morphologies in preserved human tissues at a level of detail previously limited to cultured cells.
