## Supplementary Table 6 for "Highly Multiplexed 3D Profiling of Cell States and Immune Niches in Human Tumours"

### Sheet: antibody_panel
Supplementary Table: CyCIF antibody for LSP22408
Cycle	Channel	Target	Label	Vendor(s)	Catalog Number(s)	Clone Name	Antibody Species	Isotype	Dilution Factor 1:x	Antibody Name	RRID identifier	Comments
1	1	Hoechst 33342		Life Technologies	H3570				10000		AB_2651135
1	2	Alpha-actin-2	eFluor 570	Thermo Fisher Scientific	41-9760-82	1A4	mouse	IgG2aK	100	Alpha-actin-2-eF570	AB_2573631
1	3	SOX10	Alexa Fluor 647	Abcam	ab270151	SP267	rabbit	IgG	100	SOX10-AF647	AB_2927700
2	1	Hoechst 33342		Life Technologies	H3570				10000		AB_2651135
2	2	Actin, cytoplasmic 1	Alexa Fluor 555	Cell Signaling Technology	8046S	13E5	rabbit	IgG	100	Actin, cytoplasmic 1	AB_11179208
2	3	MART-1	Alexa Fluor 647	Abcam	ab225500	EPR20380	rabbit	IgG	100	MART-1-AF647	AB_2868593
3	1	Hoechst 33342		Life Technologies	H3570				10000		AB_2651135
3	2	CD11c	Alexa Fluor 555	Cell Signaling Technology	64675BC	D1V9Y	rabbit	IgG	100	CD11c-AF555	AB_2890233
3	3	CD45	Alexa Fluor 647	BioLegend	304020, 304056	HI30	mouse	IgG1, kappa	100	CD45-AF647	AB_493034
4	1	Hoechst 33342		Life Technologies	H3570				10000		AB_2651135
4	2	Lamin-B1	Alexa Fluor 488	Abcam	ab194106	EPR8985(B)	rabbit	IgG	100	Lamin-B1-AF488	AB_2728786
4	3	S100B	Alexa Fluor 647	Abcam	ab196175	EP1576Y	rabbit	IgG	100	S100B-AF647	AB_2868562
5	1	Hoechst 33342		Life Technologies	H3570				10000		AB_2651135
5	2	Alpha-actin-2	eFluor 570	Thermo Fisher Scientific	41-9760-82	1A4	mouse	IgG2aK	100	Alpha-actin-2-eF570	AB_2573631
5	3	NUP98	Alexa Fluor 647	Cell Signaling Technology	13393S	C39A3	rabbit	IgG	100	NUP98-AF647	AB_2728831
6	1	Hoechst 33342		Life Technologies	H3570				10000		AB_2651135
6	2	CD163	Alexa Fluor 555	Abcam	ab281746	EPR19518	rabbit	IgG	100	CD163-AF555	AB_2940922
6	3	Collagen 4	Alexa Fluor 647	Thermo Fisher Scientific	51-9871-80	1042	mouse	IgG2b	100	Collagen 4-AF647	AB_10854267
