## Supplementary Table 7 for "Highly Multiplexed 3D Profiling of Cell States and Immune Niches in Human Tumours"

### Sheet: Glioma (3D Confocal)
Supplementary Table: CyCIF antibody for LSP17378
Cycle	Channel	Antibody Name	Target	Vendor	Catalog no.	Clone	Fluorophore	Dilution
1	1		Hoechst 33342	Life Technologies	H3570			1:10000
	2	anti-STING/TMEM173	STING/TMEM173	R&D Systems	AF6516		anti-Sheep-488	1:100
	3	anti-TREX1	TREX1	Santa Cruz	sc-271870	E-6	anti-Mouse-555	1:100
	4	anti-BANF1	BANF1	Abcam	ab208621	EPR7668	Alexa Fluor 647	1:100
2	1		Hoechst 33342	Life Technologies	H3570			1:10000
	2	anti-pH2AX	pH2AX	Biolegend	613406	2F3	Alexa Fluor 488	1:100
	3	anti-IRF3	IRF3	CST	73147S	D9J5Q	Alexa Fluor 555	1:100
	4	anti-NFkB	NFkB	CST	8801S	D14E12	Alexa Fluor 647	1:100
3	1		Hoechst 33342	Life Technologies	H3570			1:10000
	2	anti-cGAS	cGAS	CST	34256S	E5V3W	Alexa Fluor 488	1:100
	3	anti-SOX9	SOX9	Abcam	ab202516	EPR14335	Alexa Fluor 555	1:100
	4	anti-SOX2	SOX2	Abcam	ab196637	EPR3131	Alexa Fluor 647	1:100
4	1		Hoechst 33342	Life Technologies	H3570			1:10000
	2	anti-DCX	DCX	Santa Cruz	sc-271390	E-6	Alexa Fluor 488	1:100
	3	anti-OLIG2	OLIG2	Abcam	ab300730	EPR2673	Alexa Fluor 555	1:100
	4	anti-HuD	HuD	Santa Cruz	sc-48421	H-9	Alexa Fluor 647	1:100
5	1		Hoechst 33342	Life Technologies	H3570			1:10000
	2	anti-C/EBPβ	C/EBPβ	CST	33452S	E2K1U	Alexa Fluor 488	1:100
	3	anti-EGFR	EGFR	CST	5108S	D38B1	Alexa Fluor 555	1:100
	4	anti-SOX10	SOX10	Abcam	ab270151	SP267	Alexa Fluor 647	1:100
6	1		Hoechst 33342	Life Technologies	H3570			1:10000
	2	anti-Lamin AC	Lamin AC	CST	8617S	4C11	Alexa Fluor 488	1:100
	3	anti-TMEM119	TMEM119	CST	custom	E3E4T	Alexa Fluor 555	1:100
	4	anti-HOPX	HOPX	Santa Cruz	sc-398703	E-1	Alexa Fluor 647	1:100
7	1		Hoechst 33342	Life Technologies	H3570			1:10000
	2	anti-Lamin B1	Lamin B1	Abcam	ab194106	EPR8985(B)	Alexa Fluor 488	1:100
	3	anti-Ki67	Ki67	Invitrogen	41-5699-82	20Raj1	eFluor 570	1:100
	4	anti-Lamin B2	Lamin B2	Abcam	ab200427	EPR9701(B)	Alexa Fluor 647	1:100
8	1		Hoechst 33342	Life Technologies	H3570			1:10000
	2	anti-NDRG1	NDRG1	Abcam	ab199233	EPR5593	Alexa Fluor 488	1:100
	3	anti-HIF1a	HIF1a	CST	custom	E1V6A	Alexa Fluor 555	1:100
	4	anti-IFITM1	IFITM1	CST	60379S	D5P5J	Alexa Fluor 647	1:100
9	1		Hoechst 33342	Life Technologies	H3570			1:10000
	2	anti-MX1	MX1	CST	custom	D3W7I	Alexa Fluor 488	1:100
	3	anti-CD31	CD31	Abcam	ab279331	EPR3094	Alexa Fluor 555	1:100
	4	anti-INSM1	INSM1	Santa Cruz	sc-271408	A-8	Alexa Fluor 647	1:100
10	1		Hoechst 33342	Life Technologies	H3570			1:10000
	2	anti-cGAS	cGAS	CST	34256S	E5V3W	Alexa Fluor 488	1:100
	3	anti-BANF1	BANF1	Santa Cruz	sc-166324	A-11	Alexa Fluor 546	1:100
	4	anti-pH2AX	pH2AX	Biolegend	613408	2F3	Alexa Fluor 647	1:100
