## Supplementary Table 8 for "Highly Multiplexed 3D Profiling of Cell States and Immune Niches in Human Tumours"

### Sheet: antibody_panel
Supplementary Table: CyCIF antibody for LSP18251
Cycle	Channel	Target	Label	Vendor(s)	Catalog Number(s)	Clone Name	Antibody Species	Isotype	Dilution Factor 1:x	Antibody Name	RRID identifier	Comments
1	1	Hoechst 33342		Life Technologies	H3570				10000		AB_2651135
1	2	STING		R&D Systems	AF6516		sheep	IgG	100	STING	AB_10718401	anti sheep
1	3	HLA E		Abcam	ab300553	EPR25300-104	rabbit	IgG	500	HLA E	AB_2943209	anti rabbit
1	4	p53		Dako	M7001	DO7	mouse	IgG2b, kappa	500	p53	AB_2206626	anti mouse
2	1	Hoechst 33342		Life Technologies	H3570				10000		AB_2651135
2	2	CGAS	Alexa Fluor 488	Cell Signaling Technology	34256	E5V3W	rabbit	IgG	100	CGAS-AF488	AB_2943225
2	3	H2AX	Alexa Fluor 488	BioLegend	613406	2F3	mouse	IgG1 kappa	100	H2AX-AF488	AB_2248011	the same clone on AF555
2	4	BANF1	Alexa Fluor 647	Abcam	ab208621	EPR7668	rabbit	IgG	100	BANF1-AF647	AB_2868493
3	1	Hoechst 33342		Life Technologies	H3570				10000		AB_2651135
3	2	Lamin-A/C	Alexa Fluor 488	Cell Signaling Technology	8617S	4C11	mouse	IgG2a	100	Lamin-A/C	AB_10997529
3	3	IRF3		Cell Signaling Technology	10949	D9J5Q	mouse	IgG1	100	IRF3	AB_2797733
3	4	NFKB p65		Cell Signaling Technology	6956S	L8F6	mouse	IgG2b	100	NFkB	AB_10828935
4	1	Hoechst 33342		Life Technologies	H3570				10000		AB_2651135
4	2	CD4	Alexa Fluor 488	abcam	ab196372	EPR6855	rabbit	IgG	500	CD4-AF488	AB_2889191
4	3	LAG3	Alexa Fluor 555	Cell Signaling Technology	56141BC	D2G4O™	rabbit	IgG	100	LAG3-AF555	AB_2798739
4	4	CD103	Alexa Fluor 647	Abcam	ab225153	EPR4166(2)	rabbit	IgG	400	CD103-AF647	AB_2884945
5	1	Hoechst 33342		Life Technologies	H3570				10000		AB_2651135
5	2	Ki-67	Alexa Fluor 488	Cell Signaling Technology	11882S	D3B5	rabbit	IgG	200	Ki-67 / clone D3B5	AB_2687824
5	3	CD11c	Alexa Fluor 555	Cell Signaling Technology	77882BC	D3V1E	rabbit	IgG	200	CD11c-AF555	AB_3331656
5	4	CD8a	eFluor 660	eBioscience	50-0008-82	AMC908	mouse	IgG2a, kappa	200	CD8a-eF660	AB_2574149
6	1	Hoechst 33342		Life Technologies	H3570				10000		AB_2651135
6	2	CGAS	Alexa Fluor 488	Cell Signaling Technology	34256	E5V3W	rabbit	IgG	100	CGAS-AF488	AB_2943225	repeat
6	3	H2AX	Alexa Fluor 488	BioLegend	613406	2F3	mouse	IgG1 kappa	100	H2AX-AF488	AB_2248011	repeat
6	4	BANF1	Alexa Fluor 647	Abcam	ab208621	EPR7668	rabbit	IgG	100	BANF1-AF647	AB_2868493	repeat
7	1	Hoechst 33342		Life Technologies	H3570				10000		AB_2651135
7	2	MX1	Alexa Fluor 488	Cell Signaling Technology	7937BC	D3W7I	rabbit	IgG	200	MX1-AF488	AB_2799122
7	3	HLA -DRA	Alexa Fluor 555	Abcam	ab215312	EPR3692	rabbit	IgG	200	HLA-DRA-AF555	AB_2889281
7	4	HLA-A	Alexa Fluor 647	Abcam	ab199837	EP1395Y	rabbit	IgG	100	HLA A-AF647	AB_2728798
8	1	Hoechst 33342		Life Technologies	H3570				10000		AB_2651135
8	2	TCF1/TCF7	Alexa Fluor 488	Cell Signaling Technology	6444	C63D9	rabbit	IgG	100	TCF1/TCF7-AF488	AB_2797627	RT
8	3	CD68	Alexa Fluor 555	Cell Signaling Technology	23308S	D4B9C	rabbit	IgG	100	CD68-AF555	AB_2922446	RT
8	4	PD-1	Alexa Fluor 647	Abcam	ab201825	EPR4877(2)	rabbit	IgG	200	PD-1-AF647	AB_2728811	RT
9	1	Hoechst 33342		Life Technologies	H3570				10000		AB_2651135
9	2	CD31	FITC	Thermo Fisher Scientific	11-0311-82	390	rat	IgG2a	200	CD31-FITC	AB_465012	RT
9	3	FOXP3	eFluor 570	eBioscience	41-4777-80, 41-4777-82	236A/E7	mouse	IgG1	100	FOXP3-eF570	AB_2573609	RT
9	4	Granzyme B	Alexa Fluor 647	Santa Cruz Biotechnology	sc-8022 AF647	2C5	mouse	IgG1	100	Granzyme B-AF647	AB_2232723	RT
10	1	Hoechst 33342		Life Technologies	H3570				10000		AB_2651135
10	2	CD20	Alexa Fluor 488	eBioscience	53-0202-80, 53-0202-82	L26	mouse	IgG2a, kappa	100	CD20-AF488	AB_10734357	RT
10	3	CD40	Alexa Fluor 555	Cell Signaling Technology	16805BC	D8W3N	rabbit	IgG	100	CD40-AF555	AB_2799188	RT
10	4	NKG2D	Alexa Fluor 647	Novus Biologicals	NB100-65956AF647	1D11	mouse	IgG1	100	NKG2D-AF647	AB_2943251	RT
11	1	Hoechst 33342		Life Technologies	H3570				10000		AB_2651135
11	2	Cytokeratin (pan)	Alexa Fluor 488	Cell Signaling Technology	4523S	C11	mouse	IgG1	250	Cytokeratin (pan)-AF488	AB_836889	RT
11	3	pTBK-1	Alexa Fluor 555	Cell Signaling Technology	70483S	D52C2	rabbit	IgG	100	pTBK-1-AF555	AB_2943237	RT
11	4	CD163	Alexa Fluor 647	BioLegend	326507	RM3/1	mouse	IgG1	200	CD163-AF647	AB_893268	RT
12	1	Hoechst 33342		Life Technologies	H3570				10000		AB_2651135
12	2	CD45RO	Alexa Fluor 488	BioLegend	304212	UCHL1	mouse	IgG2a, kappa	100	CD45RO-AF488	AB_528823
12	3	CD3d	Alexa Fluor 555	Abcam	ab208514	EP4426	rabbit	IgG	200	CD3d-AF555	AB_2728789	Clarence Y run this cycle
12	4	Stat3 (pY705)	Alexa Fluor 647	Cell Signaling Technology	4324S	D3A7	rabbit	IgG	200	Stat3 (pY705)-AF647	AB_10694637
13	1	Hoechst 33342		Life Technologies	H3570				10000		AB_2651135
13	2	TCF1/TCF7	Alexa Fluor 488	Cell Signaling Technology	6444	C63D9	rabbit	IgG	100	TCF1/TCF7-AF488	AB_2797627	repeat
13	3	Actin, cytoplasmic 1	Alexa Fluor 555	Cell Signaling Technology	8046S	13E5	rabbit	IgG	100	Actin, cytoplasmic 1	AB_11179208	Clarence Y run this cycle
13	4	CD20	eFluor 660	eBioscience	50-0202-80, 50-0202-82	L26	mouse	IgG2a	100	CD20-eF660	AB_11151691
14	1	Hoechst 33342		Life Technologies	H3570				10000		AB_2651135
14	2	Tubulin beta chain	Alexa Fluor 555	Cell Signaling Technology	2116S	9F3	rabbit	IgG	100	Tubulin beta chain-AF555	AB_10695881
14	3	TIM3	Alexa Fluor 488	Cell Signaling Technology	54669	D5D5R	rabbit	IgG	100	TIM3-AF488	AB_2799468	Clarence Y run this cycle
14	4	PD-L1	Alexa Fluor 647	Cell Signaling Technology	15005	E1L3N	rabbit	IgG	100	PD-L1-AF647	AB_2728832
15	1	Hoechst 33342		Life Technologies	H3570				10000		AB_2651135
15	2	CD57	FITC	BD Biosciences	561906	NK-1	mouse	IgM, k	200	CD57-FITC	AB_10897013
15	3	IRF3	Alexa Fluor 555	Cell Signaling Technology	73147	D9J5Q	rabbit	IgG	100	IRF3-AF555	AB_2799834	repeat
15	4	NFKB p65		Cell Signaling Technology	6956S	L8F6	mouse	IgG2b	100	NFkB	AB_10828935	repeat
16	1	Hoechst 33342		Life Technologies	H3570				10000		AB_2651135
16	2	pSTAT1	Alexa Fluor 488	Cell Signaling Technology	9174S	58D6	rabbit	IgG	200	pSTAT1-AF488	AB_2198287
16	3	CD206	Alexa Fluor 555	Cell Signaling Technology	48352BC	E2L9N	rabbit	IgG	100	CD206-AF555
17	1	Hoechst 33342		Life Technologies	H3570				10000		AB_2651135
17	2	Lamin-B1	Alexa Fluor 488	Abcam	ab194106	EPR8985(B)	rabbit	IgG	100	Lamin-B1-AF488	AB_2728786
17	3	HIF1A	Alexa Fluor 555	Cell Signaling Technology	65036BC	E1V6A	rabbit	IgG	100	HIF1A-AF555	AB_3073709
17	4	GLUT1	Alexa Fluor 647	Abcam	ab195020	EPR3915	rabbit	IgG	100	GLUT1-AF647	AB_2783877
18	1	Hoechst 33342		Life Technologies	H3570				10000		AB_2651135
18	2	Neurofilament L	Alexa Fluor 488	Cell Signaling Technology	8024	C28E10	rabbit	IgG	200	Neurofilament L-AF488	AB_10860421	aliquots from Yvonne
18	3	Tubulin beta chain	Alexa Fluor 647	Abcam	ab195880	2G10	mouse	IgG2a	200	Tubulin beta chain-AF647	AB_2857982	555 version was used got from Yvonne
18	4	Synaptophysin	Alexa Fluor 555	Abcam	ab206870	YE269	rabbit	IgG	200	SYP-AF555	AB_2864347	aliquots from Yvonne
