## Supplementary Table 9 for "Highly Multiplexed 3D Profiling of Cell States and Immune Niches in Human Tumours"

### Sheet: antibody_panel
Supplementary Table: CyCIF antibody for LSP13357
Cycle	Channel	Target	Label	Vendor(s)	Catalog Number(s)	Clonality	Antibody Species	Isotype	Dilution Factor 1:x	Antibody Name	RRID identifier
1	1	Hoechst 33342		Life Technologies	H3570				10000		AB_2651135
1	2	CD31	Alexa Fluor 488	Abcam	ab275989	monoclonal	rabbit	IgG	100	CD31-AF488	AB_2943189
1	3	CD45	phycoerythrin	Biolegend	304039	monoclonal	mouse	IgG1k	100	CD45-PE	AB_2562057
1	4	CD68	eFluor 570	Thermo Fisher Scientific	41-0687-80	monoclonal	mouse	IgG1, k	100	CD68-eF570	AB_2573600
1	5	FOXP3	eFluor 660	eBioscience	50-4777-41	monoclonal	mouse	IgG1, kappa	100	FOXP3-eFluor660	AB_2574218
1	6	CD8a	eFluor 660	eBioscience	50-0008-82	monoclonal	mouse	IgG2a, kappa	100	CD8a-eF660	AB_2574149
1	7	CD20	Alexa Fluor 750	Novus Biologicals	NBP2-80486AF750	monoclonal	mouse	IgG2a, k	100	CD20-AF750	AB_2868568
1	8	Alpha-actin-2	Alexa Fluor 750	R&D Systems	IC1420S-025	monoclonal	mouse	IgG2a	100	Alpha-actin-2-AF750	AB_2868436
1	9	CD4	Alexa Fluor 647	BioLegend	100426	monoclonal	rat	IgG2b	100	CD4-AF647	AB_493519
2	1	Hoechst 33342		Life Technologies	H3570				10000		AB_2651135
2	2	CD11c	Alexa Fluor 488	Abcam	ab275738	monoclonal	rabbit	IgG	100	CD11c-AF488	AB_2943188
2	3	CD206	Alexa Fluor 555	Cell Signaling Technology	48352BC	monoclonal	rabbit	IgG	100	CD206-AF555
2	4	HLA-DPB1	Alexa Fluor 647	abcam	ab201347	monoclonal	rabbit	IgG	100	HLA-BPB1-AD647	AB_2861375
2	5	Vimentin	Alexa Fluor 750	Cell Signaling Technology	69227BC	monoclonal	rabbit	IgG	100	Vimentin-AF750	AB_3331655
3	1	Hoechst 33342		Life Technologies	H3570				10000		AB_2651135
3	2	Lamin-B1	Alexa Fluor 488	Abcam	ab194106	monoclonal	rabbit	IgG	100	Lamin-B1-AF488	AB_2728786
3	2	Lamin-A/C	Alexa Fluor 488	Cell Signaling Technology	8617S	monoclonal	mouse	IgG2a	100	Lamin-A/C	AB_10997529
3	3	CD163	Alexa Fluor 555	Abcam	ab281746	monoclonal	rabbit	IgG	100	CD163-AF555	AB_2940922
3	4	NUP98	Alexa Fluor 647	Cell Signaling Technology	13393S	monoclonal	rabbit	IgG	100	NUP98-AF647	AB_2728831
3	5	phospho-Histone 3	Alexa Fluor 750	Cell Signaling Technology	43185BC	monoclonal	rabbit	IgG	100	phospho-Histone 3-AF750	AB_3668896
4	1	Hoechst 33342		Life Technologies	H3570				10000		AB_2651135
4	2	Catenin beta-1	Alexa Fluor 488	Cell Signaling Technology	2849	monoclonal	mouse	IgG1	100	Catenin beta-1-AF488	AB_10693296
4	3	Tubulin beta chain	Alexa Fluor 555	Cell Signaling Technology	2116S	monoclonal	rabbit	IgG	100	Tubulin beta chain-AF555	AB_10695881
4	4	PD-1	Alexa Fluor 647	Abcam	ab201825	monoclonal	rabbit	IgG	100	PD-1-AF647	AB_2728811
4	5	Cytokeratin (pan)	Alexa Fluor 750	Novus Biologicals	NBP2-33200AF750	monoclonal	mouse	IgG1 kappa	100	Cytokeratin (pan)-AF750	AB_2868569
5	1	Hoechst 33342		Life Technologies	H3570				10000		AB_2651135
5	2	HLA-A and HLA-B	Alexa Fluor 488	Abcam	ab198376	monoclonal	rabbit	IgG	100	HLA-A and HLA-B-AF488	AB_2943099
5	3	Nucleolin	Alexa Fluor 555	Abcam	ab203417	monoclonal	rabbit	IgG	100	Nucleolin-AF555	AB_2889303
5	4	CD21	Alexa Fluor 647	Abcam	ab202693	monoclonal	rabbit	IgG	100	CD21-AF647	AB_2889188
5	5	PCNA	Alexa Fluor 750	Cell Signaling Technology	24114BC	monoclonal	mouse	IgG2a	100	PCNA-AF750	AB_3669072
6	1	Hoechst 33342		Life Technologies	H3570				10000		AB_2651135
6	2	IBA1	Alexa Fluor 488	Abcam	ab195031	monoclonal	rabbit	IgG	100	IBA1-AF488	AB_2889157
6	3	Vinculin	eFluor 570	Thermo Fisher Scientific	41-9777-80	monoclonal	mouse	IgG1	100	Vinculin-eF570	AB_2573646
6	4	FOXP3	Alexa Fluor 647	BioLegend	320113	monoclonal	mouse	IgG1	100	FOXP3-AF647	AB_439753
6	5	Ki-67	Alexa Fluor 750	R&D Systems	IC7617S	monoclonal	rabbit	IgG	100	Ki-67-AF750	AB_2889352
