## Supplementary Table 10 for "Highly Multiplexed 3D Profiling of Cell States and Immune Niches in Human Tumours"

### Sheet: antibody_panel
Supplementary Table: CyCIF antibody for LSP27564
Cycle	Channel	Target	Label	Vendor(s)	Catalog Number(s)	Clone Name	Antibody Species	Isotype	Dilution Factor 1:x	RRID identifier
1	1	Hoechst 33342		Life Technologies	H3570				10000	AB_2651135
1	2	CD3E	Alexa Fluor 555	Cell Signaling Technology	57869BC	D7A6E	rabbit	IgG	100	AB_3668891
1	3	SOX10	Alexa Fluor 647	Abcam	ab270151	SP267	rabbit	IgG	100	AB_2927700
2	1	Hoechst 33342		Life Technologies	H3570				10000	AB_2651135
2	2	HLA-A and HLA-B	Alexa Fluor 488	Abcam	ab198376	EPR1394Y	rabbit	IgG	100	AB_2943099
2	3	Cytokeratin (pan)	eFluor 570	Thermo Fisher Scientific (eBioscience)	41-9003-80, 41-9003-82	AE1/AE3	mouse	IgG1	100	AB_11218704
2	4	CD31	Alexa Fluor 647	Abcam	ab218582	EPR3094	rabbit	IgG	100	AB_2857973
2	5	Lamin B1	Alexa Fluor 750	Novus Biologicals	MAB85251AF750	919022	mouse	IgG2b	100	AB_3148094
3	1	Hoechst 33342		Life Technologies	H3570				10000	AB_2651135
3	2	E-cadherin	Alexa Fluor 488	Cell Signaling Technology	3199	24E10	rabbit	IgG	100	AB_10691457
3	3	Tubulin beta chain	Alexa Fluor 555	Cell Signaling Technology	2116S	9F3	rabbit	IgG	100	AB_10695881
3	4	MART-1	Alexa Fluor 647	Abcam	ab225500	EPR20380	rabbit	IgG	100	AB_2868593
3	5	Vimentin	Alexa Fluor 750	Cell Signaling Technology	69227BC	D21H3	rabbit	IgG	100	AB_3331655

### Sheet: microscope
Name	Value
Name	RareCyte CyteFinder (CF6) (RETIRED)
Ordinal	1
Is Retired	FALSE
Em Filters	Ex Filters
(BV421) 438/29	(UV) 395/25
(A488) 525/36	(Blue) 485/25
(Sytox Orange) 590/33	(Green) 555/20
(QD625) 625/30	(Orange) 640/30
(A647) 690/50	Transmitted Light
(QD800) 800/40
Transmitted Light
Objectives
	10x/0.3NA
	20x/0.45NA
	20x/0.75NA
	40x/0.6NA

### Sheet: experiment
Name	Value
Project Number	137
Experiment Number	67
Study Name	MEL22_tissue_integrity study
Created By	Yvonne Anang
Notes	Testing various methods to keep tissue from coming off coverslip (not slide). Polyethylene meshes- black and white
Date Initiated	2024-10-30
Slide Count	1
Microscope	RareCyte CyteFinder (CF6) (RETIRED)
Planned Cycle Count	3
Planned Channel Count	4
Plan Is Active	FALSE
Comments
Date Last Modified	2024-11-21
Project Name	3D imaging development
Archived	FALSE
Collaborating PIs	Sandro Santagata
Organisms	human, mouse
Leica start date	2024-10-30
Imaged After LEICA
Modified Timestamp	2024-11-21 15:44:04
Created By Username	ya87

### Sheet: project
Name	Value
Project number	137
Start Date	2022-03-01
Project Name	3D imaging development
Grant	UTSW U54
Collaborating PIs	Sandro Santagata
Point of Contact	Sandro Santagata; Clarence Yapp; Ajit Johnson
Organisms	human, mouse
Archived	FALSE
Modified By	Alyce Aura Chen

### Sheet: experiment_slides
Slide LSP ID	LSP ID and Project Number	Project Number	Project Name	Collaborating PIs	Batch Number	Date Onboarded	Point of Contact	Provider slide label text	Date Checked Out	Checked Out By	LEICA Barcode	Imaging File Name	Description	Stain	Patient	Patient LSP ID	Surgery	Surgery LSP ID	Case	Block	Block LSP ID	Section	Date Discarded	Date Returned to Collaborator	Experiment notes	Comments	Comments (not displayed)	Primary IRB	Secondary IRB	Tissue Organism	Comments	HREF	Experiment Ordinals
LSP27564	LSP27564_P137	137	3D imaging development	Sandro Santagata	577	2024-11-12	Clarence Yapp	MEL22 - 1	2024-11-21	Yi Lu				unstained	MEL22		1											2018P001627	21-0656	human	Sections of MEL22; Labels intentionally not printed
