## Supplementary Table 1 for "Highly Multiplexed 3D Profiling of Cell States and Immune Niches in Human Tumours"

### Sheet: HTANPreMelanomaAtlas-Paper_DATA
	Supplementary Table 1. Clinical data related to the analyzed specimens.
Dataset #	Sample type	LSP Slide ID	Other IDs	Number of regions imaged from this sample	Sample Identifier in manuscript	View primary data online (via Minerva software)	Other Publications using related samples
1	Melanoma	LSP13626	HTAN Participant: HTA7_1	2	MIS	https://www.cycif.org/data/mel-3d-mis-2	Nirmal, Maliga, Vallius, et al. Cancer Discovery. (doi.org/10.1158/2159-8290.CD-21-1357)
					VGP	https://www.cycif.org/data/MIP-Dataset1-LSP13626-invasive-margin
2	Melanoma	LSP13625	HTAN Participant: HTA7_1	2	MIS	https://www.cycif.org/data/MIP-F8a
					VGP	https://www.cycif.org/data/MIP-F8c
3	Melanoma	LSP22409	CHTN*: WD-100476	1	metastatic	https://www.cycif.org/data/MIP-CHTN
	Tonsil	LSP13357	N/A	1	tonsil	https://www.cycif.org/data/tonsila-MIP
	Lung metastasis	LSP22408	N/A	1	Lung Metastasis (lungMET)	https://www.cycif.org/data/MAX-cycle1-3D-MERGED
	serous tubal intraepithelial carcinoma (STIC)	LSP18251	Kader et al: Pt 9; HTAN Participant: HTA7_1247	3	TR3	https://www.cycif.org/data/ovarianTR3-MIP	Kader et al. Cancer Discovery. (doi.org/10.1158/2159-8290.CD-24-1366)
					TR4	https://www.cycif.org/data/ovarianTR4-MIP
					TR5	https://www.cycif.org/data/ovarianTR5-MIP
	Glioblastoma (GBM)	LSP17378	N/A	1	GBM	https://www.cycif.org/data/LSP17378-GBM-MIP	Coy et al. (doi.org/10.1101/2023.11.07.566063)
	* Cooperative Human Tissue Network, run by the National Cancer Institute. See chtn.cancer.gov.
	** Human Tumor Atlas Network (HTAN) - Data and metadata from different samples from the same patient are available to download from the HTAN data portal, visit https://docs.humantumoratlas.org/open_access/cds_imaging/ and follow the instructions provided.
	MELANOMA SAMPLES
	Sample / Participant ID	HTAN identifier	sex	age	race	ethinicity	classification	histology	Clark level	stage	anatomic site	Breslow depth (mm)	mitoses	TILs	regression	lymphatic invasion	perineural invation	vascular invasion	diameter of lesion (mm)	ulceration	lymph nodes involved at dx	BRAF mutation status	prior malignancy	family hx of any malignancy	family hx of melanoma	last known disease status	last follow up	vital status
	HTA7_1	HTA7_1	Male	61.7808	White	Not hispanic or latino	Primary	Superficial spreading melanoma	IV	Stage IIC	Skin of right forearm	14	4	Present, non-brisk	Absent	Not identified	Not identified	Not identified	15	Present	No	Negative (IHC)	No	Yes	No	Loco-regional metastasis	730	Alive
	WD-100476	N/A	Male	51	White	Not hispanic or latino	Primary	Nodular melanoma	V	Stage IIIC	Skin of left ankle	20	15	N/A	N/A	Indeterminate	N/A	Indeterminate	41	Present	Yes	Positive (Val600Glu)	N/A	N/A	N/A	N/A	N/A	N/A
	STIC SAMPLES
	LSP Slide ID	Patient ID ( Kader et al Publication)	Block	Age at Diagnosis (yrs)	Age at Last Follow up (yrs)	BRCA status	BRCA-Mut/WT	surgeries performed	Stage (HGSOC)	Lesions	FT_Fimbriae Involvement	Ovary Involvement	Metastatic sites	Breast Ca/Other Ca type	p53_IHC_HGSOC	Treatment Type	comments_Treatment	Vital Status at Last Follow up	Race	Ethnicity
	LSP18251	Pt 9	1F	68	75	BRCA2	Mut	BSO (+ hysterectomy)	IC	STIC, INV Ca	Right FT (STIC)	Bilateral	x	yes	overexpression	post surgical chemotherapy + trial	Taxol/carboplatin x 6 cycles completed in 2017. Started Light trial in 2018.	alive	white	non hispanic or latino
	GBM SAMPLE
	LSP slide ID	Age	Sex	Tissue	Diagnosis	IDH-status	W.H.O. Grade	Primary/Recurrent	Molecular Profiling	Sequence alterations	Copy-number alterations	Structural alterations
	LSP17378	76	Male	Frontal Lobe	Glioblastoma	Wildtype	4	Primary	Not performed	Not performed	EGFR gain, MET amplification, polysomy 7; loss of CDKN2A; PTEN single copy loss, 10q loss	Not performed
