## Supplementary Table 2 for "Highly Multiplexed 3D Profiling of Cell States and Immune Niches in Human Tumours"

### Sheet: Sheet1
Referred to as:	HGNC Gene Symbol	Gene ID	Significance
BAF1	BANF1	BANF	Targeted to sites of nuclear envelope rupture.
BRAF	BRAF	BRAF	Activated mutation V600E is common driver of melanoma
catalase	CAT	CAT	Peroxisomal marker. Also present in red blood cells.
CD103	ITGAE	ITGAE	Expressed on skin-homing T-cells and and some dendritic cells
CD11b	ITGAM		Myeloid marker present on neutrophils and some macrophages
CD11c	ITGAX	ITGAX	Myeloid marker present on monocytes, dendritic cells and some macrophages
CD15	none		Glycosylation rich on neutrophils
CD20	MS4A1		Marker of mature B lymphocytes
CD206	MRC1		Surface marker expressed on dermal macrophages
CD31	PECAM1	PECAM1	Labels arteriala, venous and and some lymphatic endothelial cells
CD3E	CD3E	CD3D	Defines T lymphocytes
CD4	CD4	CD4	Specifies CD4+ T lymphocytes CD3E. Also expressed on some macrophages
CD45RO	PTPRC		CD45 splice isoform associated with memory T lymphocytes
CD8	CD8A	CD8A	Specifies CD8+ T lymphocytes with CD3E
COX-IV	COX4	COX4I1	Defines mitochondrial matrix.
CyclinD1	CCND1	CCND1	Cell cycle protein associated with G1. The mutated version is associated with melanoma.
E-Cadherin / ECAD	CDH1	CDH1	Epidermal cell adhesion marker expressed in skin keratinocytes and normal melanocytes
FOXP3	FOXP3	FOXP3	Specifies regulatory T lymphocytes with CD4 and CD3E.
GZMB	GZMB	GZMB	Defines cytotoxic lymphocytes
IFNɣ	IFNG	IFNG	Inflammatory cytokine expressed in many cell types as part of anti-tumor response. Induces local expression of interferon stimulated genes
IRF1	IRF1		Protein induced by persistent interferon stimulation
KI67	KI67	MKI67	Marker expressed by proliferating cells. Also expressed in activated T lymphocytes
LAG3	LAG3	LAG3	Inhibitory immune checkpoint receptor in T lymphocytes and NK cells. Defines exhausted T lymphocytes
LaminABC/ lamin	multiple genes		Defines nuclear lamina, the inner boundary of the nucleus
lysozyme C	LYZ	LYZ	Antibacterial protein in secretory granules expressed by neutrophils
MART1	MART1	MART1	Defines melanocytes in skin. Cytoplasmic marker in some melanomas.
MHC-I	multiple genes		Antigen presentation by all somatic cells. In this paper, all HLA-A and HLA-B genes.
MHC-II	multiple genes		Antigen presentation by professional antigen presenting cells including dendritic cells, macrophages and B lymphocytes. In this paper, HLA-DRB1 genes.
MITF	MITF	MITF	Transcription factor that drive melanocyte transcription program. Nuclear marker in some melanomas.
MX1	MX1	MX1	Protein immediately induced by interferon stimulation. Forms intracellular aggregates.
NF-κB	NFKB1	RELA	Transcription factor associated with immune response
NF1	NF1	NF1	Mutation is a common driver of BRAF-independent melanomas.
NGFR	NGFR	NGFR	Neuronal lineage marker that indicates dedifferentiation of melanoma to a neural crest lineage.
NRAS	NRAS	NRAS	Mutation is a common driver of BRAF-independent melanomas.
p53	TP53	TP53	Tumor suppressor. DNA damage increases nuclear levels of this protein. Mutation is a common driver of cancers.
panCK	multiple genes	multiple genes	Labels cytoplasm of epithelial cells, keratinocytes, in skin epidermis, hair follices and secretory ducts.
PCNA	PCNA	PCNA	Protein expressed in proliferating cells. It is required in S phase as part of DNA replication machinery
PD1	PDCD1	PDCD1	Inhibitory immune checkpoint receptor expressed on membranes of activated T lymphocytes and NK cells. Defines both activated and exhausted states.
PD-L1	CD274	CD274	Inhibitory immune checkpoint receptor expressed on tumor and myeloid cells that binds PDCD1 to suppress lymphocytes function
PDPN	PDPN		Marker of fibroblasts and some vascular and lymphatic endothelia
PMEL	PMEL	PMEL	Lineage marker in melanocytes. Cytoplasmic marker in some tumors
pMLC2	MLC2	MLC2	Phosphorylation (Thr18/Ser19) associated with increased myosin function, cortical contractility and cell motility
PRAME	PRAME	PRAME	Protein expressed in a variety of cancers, including melanoma, but not melanocytes
S100A	S100A1	multiple genes	Melanoma progression marker. Also expressed in skin and a variety of stromal cells.
S100B	S100B	S100B	Melanoma progression marker. Also expressed by Langerhans cells, skin-resident dendritic cells
SOX10	SOX10	SOX10	Defines melanocytes and melanomas.
SOX9	SOX9	SOX9	Associated with transitional melanoma phenotype between melanocytic and neural crest lineage
pSTAT1	STAT1	STAT1	Phosphorylated (Tyr701) in response to interferon stimulation of cells.
TCF1	TCF1		Stem-ness marker of T lymphocytes
TIM3	HAVCR2	HAVCR2
VIM	VIM	VIM	Lineage: Mesenchymal
Vinculin	VCL		Cell tight junctions
α-SMA	ACTA2	ACTA2	Lineage: Perivascular cells, myofibroblasts, smooth muscle cells
β-actin	ACTB	ACTB	Actin cytoskeleton
β-catenin	CTNNB1	CTNNB1	Cell junctions and potential for WNT signaling
β-tubulin	TUBB		Microtubules and microtubule organizing center (MTOC)
γH2AX	H2AX	H2AX	Phosphorylated (Ser139) H2AX labels DNA damage foci.

### Sheet: Not in this paper
BCL2A1	BCL2A1	BCL2 related protein A1	antiapoptotic pro-survivalmember of the BCL2 gene family
BRI3	BRI3	brain protein I3	involved in S100B module
CCNA2	CCNA2	cyclin a2	S phase of cell cycle
CD163	CD163	Cluster of differentiation 163	Lineage: Classical macrophage marker
CD1A	CD1A	na	Highly expressed in Langerhans cells.
CD63	CD63	CD63 molecule, previously named melanoma 1 antigen	marker of immune cell activation
CDK2	CDK2	cyclin dependent kinase 2	involved in MITF-dependent proliferation
CMA1	CMA1	chymase 1	Mast cell activation marker
CSPG4	CSPG4	chondroitin sulfate proteoglycan 4	Extracellular matrix protein associated melanoma progression. Useful to subtype melanomas.
CTLA4	CTLA4	cytotoxic T-lymphocyte associated protein 4	costimulatory molecule expressed on activated T cells
CTSL	CTSL	cathepsin L	implicated in metastasis or invasion
CXCL10	CXCL10	C-X-C motif chemokine ligand 10	regulates immune cell migration, differentiation, and activation
CXCL11	CXCL11	C-X-C motif chemokine ligand 11	regulates immune cell migration, differentiation, and activation
CXCL12	CXCL12	C-X-C motif chemokine ligand 12	CXCR4 ligand
CXCR4	CXCR4	C-X-C motif chemokine receptor 4	MIF and CXCL12 receptor. Predicts poor prognosis in melanoma.
DDX58	DDX58	DExD/H-box helicase 58	RNA sensing protein implicated in suppression of cancer migration
DMKN	DMKN	Dermokine	implicated in an epithelial to mesenchymal transition
ETV4	ETV4	ETS variant transcription factor 5	ETS transcription factor, expressed in multiple cancers
HHLA2	HHLA2	HERV-H LTR-associating 2	Immune checkpoint: inhibitory B7 protien on immune suppressive cells.
HLA-DPB1	HLA-DPB1	major histocompatibility complex, class II, DP beta 1	antigen expressing cells
IDO1	IDO1	indoleamine 2,3-dioxygenase 1	metabolic enzyme that inhibits cytotoxic T lymphocyte activity and promotes recruitment of myeloid-derived suppressor cells
IFI16	IFI16	interferon gamma inducible protein 16	interferon stimulated gene
IGF-1R	IGF1R	insulin like growth factor 1 receptor	insulin like growth factor receptor
IGFBP2	IGFBP2	insulin like growth factor binding protein 2	insulin-like growth factor binding protein
KRAS	KRAS	KRAS proto-oncogene, GTPase	proto-oncogene
MCM2	MCM2	minichromosome maintenance complex component 2	DNA replication marker; proliferation
MIF	MIF	macrophage migration inhibitory factor	Inflammatory cytokine overexpressed in some cancers
MLANA	MLANA	melan-A	Lineage: melanocytes and melanoma.
MMP2	MMP2	matrix metallopeptidase 2	implicated in an epithelial to mesenchymal transition
MT-ND2	MT-ND2	mitochondrially encoded NADH:ubiquinone oxidoreductase core subunit 2	involved in S100B module
MYC	MYC	MYC proto-oncogene, bHLH transcription factor	downstream target of KRAS
NRP2	NRP2	neuropilin 2	implicated in metastasis or invasion
p21	CDKN1A	p21/Cip1/Waf1	p21 family of CDK inhibitors
p27	CDKN1B	p27/Kip1	p21 family of CDK inhibitors
p57	CDKN1C	na	p21 family of CDK inhibitors
PARP	PARP1	poly(ADP-ribose) polymerase 1	Nuclear protein associated DNA repair. Proteolytic cleavage associated with apoptosis.
PTEN	PTEN	phosphatase and tensin homolog	Tumor suppressor. Mutation associated with melanoma progression.
RB	RB1	RB transcriptional corepressor 1	S phase of cell cycle; proliferation marker
S100A4	S100A4	S100 calcium binding protein A4	implicated in an epithelial to mesenchymal transition
SCD	SCD	stearoyl-CoA desaturase	involved in MITF-dependent proliferation
SERPINE2	SERPINE2	serpin family E member 2	implicated in metastasis or invasion
SNAIL	SNAI1	snail family transcriptional repressor 1	transcriptional repressor
TBC1D7	TBC1D7	TBC1 domain family member 7	implicated in metastasis or invasion in diverse cancers
TIGIT	TIGIT	T cell immunoreceptor with Ig and ITIM domains	T cell exhaustion marker
TP53	TP53	tumor protein p53	Tumor suppressor. Mutation associated with melanoma progression.
TSPAN10	TSPAN10	tetraspanin 10	involved in S100B module
TYR	TYR	Tyrosinase	Lineage: melanocytes and melanoma. Involved in S100B module
