## Supplementary Table 3 for "Highly Multiplexed 3D Profiling of Cell States and Immune Niches in Human Tumours"

### Sheet: Sheet1
Supplementary Table: CyCIF antibody for LSP13626 MIS and VGP datasets
Cycle	Channel	Target	Label	Vendor(s)	Catalog Number(s)	Clone Name	Antibody Species	Antibody Isotype	Dilution Factor 1:x	Antibody Name	RRID identifier	Comments
1	1	Hoechst 33342		Life Technologies	H3570				10000		AB_2651135
1	2	5'-HMC		Active Motif	39769		rabbit	IgG	200	5'-HMC	AB_10013602
1	2	N/A	Alexa Fluor 488	Invitrogen	A-11070		rabbit	IgG	500	Alexa Fluor 488	AB_2534114
1	3	MX1	Alexa Fluor 488	Cell Signaling Technology	7937BC	D3W7I	rabbit	IgG	200	MX1-AF488	AB_2799122
1	4	MART-1	Alexa Fluor 647	Abcam	ab225500	EPR20380	rabbit	IgG	150	MART-1-AF647	AB_2868593
2	1	Hoechst 33342		Life Technologies	H3570				10000		AB_2651135
2	2	HLA-A and HLA-B	Alexa Fluor 488	Abcam	ab198376	EPR1394Y	rabbit	IgG	500	HLA-A and HLA-B-AF488	AB_2943099
2	3	CD3E	Alexa Fluor 555	Cell Signaling Technology	57869BC	D7A6E	rabbit	IgG	200	CD3E-AF555		bleached and did not stain well
2	4	SOX10	Alexa Fluor 647	Abcam	ab270151	SP267	rabbit	IgG	100	SOX10-AF647	AB_2927700
3	1	Hoechst 33342		Life Technologies	H3570				10000		AB_2651135
3	2	MITF	Alexa Fluor 488	Abcam	ab201675	D5	mouse	IgG1	100	MITF-AF488	AB_2728787
3	3	S100B	Alexa Fluor 555	Abcam	ab274881	EP1576Y	rabbit	IgG	250	S100B-AF555	AB_2890062
3	4	Granzyme B	Alexa Fluor 647	Santa Cruz Biotechnology	sc-8022 AF647	2C5	mouse	IgG1	50	Granzyme B-AF647	AB_2232723	lots of bleedthrough from S100B but recoverable
4	1	Hoechst 33342		Life Technologies	H3570				10000		AB_2651135
4	2	Lamin-A/C	Alexa Fluor 488	Cell Signaling Technology	8617S	4C11	mouse	IgG2a		Lamin-A/C	AB_10997529
4	2	Lamin-B1	Alexa Fluor 488	Abcam	ab194106	EPR8985(B)	rabbit	IgG		Lamin-B1-AF488	AB_2728786
4	3	Cytokeratin (pan)	eFluor 570	Thermo Fisher Scientific (eBioscience)	41-9003-80, 41-9003-82	AE1/AE3	mouse	IgG1	1000	Cytokeratin (pan)-eF570	AB_11218704
4	4	PD-L1	Alexa Fluor 647	Cell Signaling Technology	15005	E1L3N	rabbit	IgG	100	PD-L1-AF647	AB_2728832
5	1	Hoechst 33342		Life Technologies	H3570				10000		AB_2651135
5	2	S100 alpha	Alexa Fluor 488	Abcam	ab207367	EPR5251	rabbit	IgG	500	S100 Alpha-AF488	AB_2728788
5	3	PD1	phycoerythrin	Cell Signaling Technology	60333S	D4W2J	rabbit	IgG	100	PD1-PE	AB_2943233	bleached . need to redo.
5	4	CD31	Alexa Fluor 647	Abcam	ab218582	EPR3094	rabbit	IgG	100	CD31-AF647	AB_2857973
6	1	Hoechst 33342		Life Technologies	H3570				10000		AB_2651135	entire cycle failed. Not saved.
6	2	SOX9	Alexa Fluor 488	Abcam	ab196450	EPR14335	rabbit	IgG	100	SOX9-AF488	AB_2665383
6	3	PMEL	phycoerythrin	Abcam	ab246731	EP4863(2)	rabbit	IgG	200	PMEL-PE	AB_2890052
6	4	CD8a	eFluor 660	eBioscience	50-0008-82	AMC908	mouse	IgG2a, kappa	150	CD8a-eF660	AB_2574149
7	1	Hoechst 33342		Life Technologies	H3570				10000		AB_2651135
7	2	pMLC2	Alexa Fluor 488	Cell Signaling Technology	35145BC	E2J8F	rabbit	IgG	50	pMLC2-AF488
7	3	CD206	Alexa Fluor 555	Cell Signaling Technology	48352BC	E2L9N	rabbit	IgG	100	CD206-AF555
7	4	CD11b	Alexa Fluor 647	Abcam	ab204471	EPR1344	rabbit	IgG	50	CD11b-AF647	AB_204471	did not stain well. need to repeat
8	1	Hoechst 33342		Life Technologies	H3570				10000		AB_2651135
8	2	CD4	Alexa Fluor 488	R&D Systems	FAB8165G		goat	IgG	100	CD4-AF488	AB_2728839
8	3	LAG3	Alexa Fluor 555	Cell Signaling Technology	56141BC	D2G4O™	rabbit	IgG	100	LAG3-AF555	AB_2798739
8	4	CD20	eFluor 660	eBioscience	50-0202-80, 50-0202-82	L26	mouse	IgG2a	50	CD20-eF660	AB_11151691
9	1	Hoechst 33342		Life Technologies	H3570				10000		AB_2651135
9	2	PRAME	Alexa Fluor 488	Cell Signaling Technology	39509	E7I1B	rabbit	IgG	100	PRAME-AF488	AB_2943228
9	3	CD163	Alexa Fluor 555	Abcam	ab281746	EPR19518	rabbit	IgG	200	CD163-AF555	AB_2940922
9	4	IRF1	Alexa Fluor 647	Cell Signaling Technology	14105	D5E4	rabbit	IgG	150	IRF1-AF647	AB_2798393
10	1	Hoechst 33342		Life Technologies	H3570				10000		AB_2651135
10	2	Catenin beta-1	Alexa Fluor 488	Cell Signaling Technology	2849	L54E2	mouse	IgG1	200	Catenin beta-1-AF488	AB_10693296
10	3	CD3E	Alexa Fluor 555	Cell Signaling Technology	57869BC	D7A6E	rabbit	IgG	100	CD3E-AF555
10	4	CD8a	eFluor 660	eBioscience	50-0008-82	AMC908	mouse	IgG2a, kappa	100	CD8a-eF660	AB_2574149
11	1	Hoechst 33342		Life Technologies	H3570				10000		AB_2651135
11	2	CD11b	Alexa Fluor 488	Thermo Fisher Scientific (eBioscience)	53-0196-80, 53-0196-82	C67F154	mouse	IgG1, kappa	100	CD11b-AF488	AB_2637195
11	3	FOXP3	eFluor 570	eBioscience	41-4777-80, 41-4777-82	236A/E7	mouse	IgG1	100	FOXP3-eF570	AB_2573609
11	4	PD-1	Alexa Fluor 647	Abcam	ab201825	EPR4877(2)	rabbit	IgG	100	PD-1-AF647	AB_2728811
12	1	Hoechst 33342		Life Technologies	H3570				10000		AB_2651135
12	2	Ki-67	Alexa Fluor 488	Cell Signaling Technology	11882S	D3B5	rabbit	IgG	200	Ki-67 / clone D3B5	AB_2687824
12	3	CD11c	Alexa Fluor 555	Cell Signaling Technology	77882BC	D3V1E	rabbit	IgG	100	CD11c-AF555
12	4	COX4-1	Alexa Fluor 647	Cell Signaling Technology	7561S	3E11	rabbit	IgG	100	COX4-AF647	AB_10994876
13	1	Hoechst 33342		Life Technologies	H3570				10000		AB_2651135
13	2	SOX9	Alexa Fluor 488	Abcam	ab196450	EPR14335	rabbit	IgG	100	SOX9-AF488	AB_2665383
13	3	PMEL	phycoerythrin	Abcam	ab246731	EP4863(2)	rabbit	IgG	100	PMEL-PE	AB_2890052
13	4	CD103	Alexa Fluor 647	BioLegend	350209	Ber-ACT8	mouse	IgG1, k	300	CD103-AF647	AB_10640870
13	5	Lysozyme C	Alexa Fluor 790	Santa Cruz Biotechnology	sc-518012 AF790	E-5	mouse	IgG1 kappa	100	Lysozyme C-AF790	AB_2943318
14	1	Cyclin-D1	Alexa Fluor 488	Abcam	AB190194	EPR2241	rabbit	IgG	100	Cyclin-D1	AB_2728784
14	2	BANF1	Alexa Fluor 568	Abcam	ab208534	EPR7668	rabbit	IgG	100	BANF1-AF568	AB_2868492
15	1	Hoechst 33342		Life Technologies	H3570				10000		AB_2651135
15	2
16	2	CD15	Alexa Fluor 488	BioLegend	301910	HI98	mouse	IgM	150	CD15-AF488	AB_493257
16	3	Actin, cytoplasmic 1	Alexa Fluor 555	Cell Signaling Technology	8046S	13E5	rabbit	IgG	100	Actin, cytoplasmic 1	AB_11179208
16	4	PDPN	Alexa Fluor 647	BioLegend	916610		mouse	IgG1, κ	150	PDPN-AF647	AB_2810816
16	5	Mast Cell Tryptase	Alexa Fluor 790	Santa Cruz Biotechnology	sc-59587 AF790	AA1	mouse	IgG1 kappa	100	Mast Cell Tryptase-AF790	AB_2943323
17	1	Hoechst 33342		Life Technologies	H3570				10000		AB_2651135
17	2	Catalase	Alexa Fluor 488	Abcam	ab185041	EP1929Y	rabbit	IgG	300	Catalase-AF488	AB_2884892
17	3	Tubulin beta chain	Alexa Fluor 555	Cell Signaling Technology	2116S	9F3	rabbit	IgG	100	Tubulin beta chain-AF555	AB_10695881
17	4	H2AX	Alexa Fluor 647	BioLegend	613408	2F3	mouse	IgG1 kappa	150	H2AX-AF647	AB_2295046
18	1	Hoechst 33342		Life Technologies	H3570				10000		AB_2651135
18	2	Neurofilament L	Alexa Fluor 488	Cell Signaling Technology	8024	C28E10	rabbit	IgG	100	Neurofilament L-AF488	AB_10860421	Did not work
18	3	E-cadherin	Alexa Fluor 555	Cell Signaling Technology	4295	24E10	rabbit	IgG	150	E-cadherin-AF555	AB_2728822
18	4	Granzyme B	Alexa Fluor 647	Santa Cruz Biotechnology	sc-8022 AF647	2C5	mouse	IgG1	100	Granzyme B-AF647	AB_2232723
18	5	Vimentin	Alexa Fluor 750	Cell Signaling Technology	69227BC	D21H3	rabbit	IgG	100	Vimentin-AF750
19	1	Hoechst 33342		Life Technologies	H3570				10000		AB_2651135
19	2	Neurofilament L	Alexa Fluor 488	Cell Signaling Technology	8024	C28E10	rabbit	IgG	200	Neurofilament L-AF488	AB_10860421
19	3	Nestin	eFluor 570	Thermo Fisher Scientific	41-9843-80	10C2	mouse	IgG1		Nestin-eF570	AB_2573652
19	4	HLA-DPB1	Alexa Fluor 647	abcam	ab201347	EPR11226	rabbit	IgG	200	HLA-BPB1-AD647	AB_2861375
19	5	Histone H3-Lys27-Trimethyl	Alexa Fluor 750	Cell Signaling Technology	98316	C36B11	rabbit	IgG	200	Histone H3-Lys27-Trimethyl-AF750	AB_2943245
