## Supplementary Table 4 for "Highly Multiplexed 3D Profiling of Cell States and Immune Niches in Human Tumours"

### Sheet: Sheet1
Supplementary Table: CyCIF antibody for LSP13625 MIS and VGP datasets
Cycle	Channel	Target	Label	Vendor(s)	Catalog Number(s)	Clone Name	Antibody Species	Antibody Isotype	Antibody Name	RRID identifier
1	1	Hoechst 33342		Life Technologies	H3570					AB_2651135
1	2	MART-1		Abcam	ab210546	EPR20380	rabbit	IgG	MART-1	AB_2889292
1	2	Rabbit IgG	Alexa Fluor 488	Invitrogen	A-11070		goat	IgG	Goat anti-Rabbit IgG-AF488	AB_2534114
1	3	Langerin		R&D Systems	AF2088-SP		goat	IgG	Langerin	AB_355143
1	3	Goat IgG	Alexa Fluor 555	Thermo Fisher Scientific	A-21432		donkey	IgG	Donkey anti-Goat IgG-AF555	AB_2535853
1	4	SOX10		Abcam	ab216020	SOX10/1074	mouse	IgG2b, k	SOX10	AB_2847913
1	4	Mouse IgG	Alexa Fluor 647	Thermo Fisher Scientific	A-21237		goat	IgG	Goat anti-Mouse IgG-AF647	AB_2535806
2	1	Hoechst 33342		Life Technologies	H3570					AB_2651135
2	2	CD3E	Alexa Fluor 488	Cell Signaling Technology	86936BC	D7A6E	rabbit	IgG	CD3E-AF488
2	3	CD206	Alexa Fluor 555	Cell Signaling Technology	48352BC	E2L9N	rabbit	IgG	CD206-AF555
2	4	CD8a	eFluor 660	eBioscience	50-0008-82	AMC908	mouse	IgG2a, kappa	CD8a-eF660	AB_2574149
2	5	Cytokeratin (pan)	Alexa Fluor 750	Novus Biologicals	NBP2-33200AF750	AE-1/AE-3	mouse	IgG1 kappa	Cytokeratin (pan)-AF750	AB_2868569
3	1	Hoechst 33342		Life Technologies	H3570					AB_2651135
3	2	CD20	Alexa Fluor 488	eBioscience	53-0202-80, 53-0202-82	L26	mouse	IgG2a, kappa	CD20-AF488	AB_10734357
3	3	CD11c	Alexa Fluor 555	Cell Signaling Technology	77882BC	D3V1E	rabbit	IgG	CD11c-AF555
3	4	PD-L1	Alexa Fluor 647	Cell Signaling Technology	62813BC	E1L3N	rabbit	IgG	PD-L1-AF647
3	5	Alpha-actin-2	Alexa Fluor 750	R&D Systems	IC1420S-025	1A4	mouse	IgG2a	Alpha-actin-2-AF750	AB_2868436
4	1	Hoechst 33342		Life Technologies	H3570					AB_2651135
4	2	Lamin-B1	Alexa Fluor 488	Abcam	ab194106	EPR8985(B)	rabbit	IgG	Lamin-B1-AF488	AB_2728786
4	2	Lamin-A/C	Alexa Fluor 488	Cell Signaling Technology	8617S	4C11	mouse	IgG2a	Lamin-A/C	AB_10997529
4	3	LAG3	Alexa Fluor 555	Cell Signaling Technology	56141BC	D2G4O™	rabbit	IgG	LAG3-AF555	AB_2798739
4	4	PD-1	Alexa Fluor 647	Abcam	ab201825	EPR4877(2)	rabbit	IgG	PD-1-AF647	AB_2728811
4	5	Vimentin	Alexa Fluor 750	Cell Signaling Technology	69227BC	D21H3	rabbit	IgG	Vimentin-AF750
5	1	Hoechst 33342		Life Technologies	H3570					AB_2651135
5	2	Catenin beta-1	Alexa Fluor 488	Cell Signaling Technology	2849	L54E2	mouse	IgG1	Catenin beta-1-AF488	AB_10693296
5	3	Tubulin beta chain	Alexa Fluor 555	Cell Signaling Technology	2116S	9F3	rabbit	IgG	Tubulin beta chain-AF555	AB_10695881
5	4	HLA-DPB1	Alexa Fluor 647	abcam	ab201347	EPR11226	rabbit	IgG	HLA-BPB1-AD647	AB_2861375
5	5	phospho-Histone 3	Alexa Fluor 750	Cell Signaling Technology	43185BC	D2C8	rabbit	IgG	phospho-Histone 3-AF750
6	1	Hoechst 33342		Life Technologies	H3570					AB_2651135
6	2	CD4	Alexa Fluor 488	R&D Systems	FAB8165G		goat	IgG	CD4-AF488	AB_2728839
6	3	FOXP3	eFluor 570	eBioscience	41-4777-80, 41-4777-82	236A/E7	mouse	IgG1	FOXP3-eF570	AB_2573609
6	4	Gamma Tubulin	Alexa Fluor 647	Abcam	ab191114	TU-30	mouse	IgG1	Gamma Tubulin-AF647	AB_2889219
6	5	PCNA	Alexa Fluor 750	Cell Signaling Technology	24114BC	PC10	mouse	IgG2a	PCNA-AF750
7	1	Hoechst 33342		Life Technologies	H3570					AB_2651135
7	2	TCF1/TCF7	Alexa Fluor 488	Cell Signaling Technology	6444	C63D9	rabbit	IgG	TCF1/TCF7-AF488	AB_2797627
7	3	CD163	Alexa Fluor 555	Abcam	ab281746	EPR19518	rabbit	IgG	CD163-AF555	AB_2940922
7	4	CD31	Alexa Fluor 647	Abcam	ab218582	EPR3094	rabbit	IgG	CD31-AF647	AB_2857973
7	5	S6 (Ser235/236)	Alexa Fluor 750	Cell Signaling Technology	62788BC	D57.2.2E	rabbit	IgG	S6 (Ser235/236)-AF750
8	1	Hoechst 33342		Life Technologies	H3570					AB_2651135
8	2	HLA-A and HLA-B	Alexa Fluor 488	Abcam	ab198376	EPR1394Y	rabbit	IgG	HLA-A and HLA-B-AF488	AB_2943099
8	3	Vinculin	eFluor 570	Thermo Fisher Scientific	41-9777-80	7F9	mouse	IgG1	Vinculin-eF570	AB_2573646
8	4	IRF1	Alexa Fluor 647	Cell Signaling Technology	14105	D5E4	rabbit	IgG	IRF1-AF647	AB_2798393
8	5	ECP		Abcam	ab207429	EPR20357	rabbit	IgG	ECP	AB_2943114
9	1	Hoechst 33342		Life Technologies	H3570					AB_2651135
9	2	MX1	Alexa Fluor 488	Cell Signaling Technology	7937BC	D3W7I	rabbit	IgG	MX1-AF488	AB_2799122
9	3	CD66b	phycoerythrin	BioLegend	392903	6/40c	mouse	IgG1	CD66b-PE	AB_2750201
9	4	CD45	Alexa Fluor 647	BioLegend	304020, 304056	HI30	mouse	IgG1, kappa	CD45-AF647	AB_493034
9	5	S100A1		Abcam	ab183979	EPR19013	rabbit	IgG	S100A1	AB_2894716
10	1	Hoechst 33342		Life Technologies	H3570					AB_2651135
10	2	CPT1A	Alexa Fluor 488	Abcam	ab171449	8F6AE9	mouse	IgG2b	CPT1A-AF488	AB_2714024
10	3	Stat1 (pY701)	Alexa Fluor 555	Cell Signaling Technology	8183S	58D6	rabbit	IgG	Stat1 (pY701)-AF555	AB_10860600
10	4	MPO	Alexa Fluor 647	Santa Cruz Biotechnology	sc-365436-AF647	A-5	mouse	IgG1 kappa	MPO-AF647	AB_2943296
11	1	Hoechst 33342		Life Technologies	H3570					AB_2651135
11	2	CD11b	Alexa Fluor 488	Thermo Fisher Scientific (eBioscience)	53-0196-80, 53-0196-82	C67F154	mouse	IgG1, kappa	CD11b-AF488	AB_2637195
11	3	COX4	Alexa Fluor 555	Abcam	ab210675	EPR9442(ABC)	rabbit	IgG	COX4-AF555	AB_2857975
11	4	Granzyme B	Alexa Fluor 647	Santa Cruz Biotechnology	sc-8022 AF647	2C5	mouse	IgG1	Granzyme B-AF647	AB_2232723
