## Supplementary Table 5 for "Highly Multiplexed 3D Profiling of Cell States and Immune Niches in Human Tumours"

### Sheet: antibody_panel
Supplementary Table: CyCIF antibody for LSP22409
Cycle	Channel	Target	Label	Vendor(s)	Catalog Number(s)	Clone Name	Antibody Species	Antibody Isotype	Antibody Name	RRID identifier
1	1	Hoechst 33342		Life Technologies	H3570					AB_2651135
1	2	HLA-A and HLA-B	Alexa Fluor 488	Abcam	ab198376	EPR1394Y	rabbit	IgG	HLA-A and HLA-B-AF488	AB_2943099
1	3	CD3e	Alexa Fluor 555	Cell Signaling Technology	72741BC	D4V8L	rabbit	IgG	CD3e-AF555	AB_2755035
1	4	MART-1	Alexa Fluor 647	Abcam	ab225500	EPR20380	rabbit	IgG	MART-1-AF647	AB_2868593
1	5	PCNA	Alexa Fluor 750	Cell Signaling Technology	24114BC	PC10	mouse	IgG2a	PCNA-AF750
2	1	Hoechst 33342		Life Technologies	H3570					AB_2651135
2	2	CD8a	Alexa Fluor 488	Thermo Fisher Scientific	53-0008-80	AMC908	mouse	IgG2a, k	CD8a-AF488	AB_2574412
2	3	LAG3	Alexa Fluor 555	Cell Signaling Technology	56141BC	D2G4O™	rabbit	IgG	LAG3-AF555	AB_2798739
2	4	SOX10	Alexa Fluor 647	Abcam	ab270151	SP267	rabbit	IgG	SOX10-AF647	AB_2927700
3	1	Hoechst 33342		Life Technologies	H3570					AB_2651135
3	3	FOXP3	eFluor 570	eBioscience	41-4777-80, 41-4777-82	236A/E7	mouse	IgG1	FOXP3-eF570	AB_2573609
3	4	CD103	Alexa Fluor 647	Abcam	ab225153	EPR4166(2)	rabbit	IgG	CD103-AF647	AB_2884945
4	1	Hoechst 33342		Life Technologies	H3570					AB_2651135
4	2	TIM3	Alexa Fluor 488	Cell Signaling Technology	54669	D5D5R	rabbit	IgG	TIM3-AF488	AB_2799468
4	3	CD11c	Alexa Fluor 555	Cell Signaling Technology	77882BC	D3V1E	rabbit	IgG	CD11c-AF555
4	4	Granzyme B	Alexa Fluor 647	Santa Cruz Biotechnology	sc-8022 AF647	2C5	mouse	IgG1	Granzyme B-AF647	AB_2232723
4	5	PD-1	ArgoFluor 760	RareCyte	52-1017-701	EPR4877(2)	rabbit	IgG	PD-1-ArgoFluor 760	AB_2922797
5	1	Hoechst 33342		Life Technologies	H3570					AB_2651135
5	2	CD45RO	Alexa Fluor 488	BioLegend	304212	UCHL1	mouse	IgG2a, kappa	CD45RO-AF488	AB_528823
5	3	CD4	eFluor 570	eBioscience	41-2444-80, 41-2444-82	N1UG0	mouse	IgG2b	CD4-eF570	AB_2573602
5	4	PD-L1	Alexa Fluor 647	Cell Signaling Technology	15005	E1L3N	rabbit	IgG	PD-L1-AF647	AB_2728832
6	1	Hoechst 33342		Life Technologies	H3570					AB_2651135
6	2	TCF1/TCF7	Alexa Fluor 488	Cell Signaling Technology	6444	C63D9	rabbit	IgG	TCF1/TCF7-AF488	AB_2797627
6	3	Alpha-actin-2	eFluor 570	Thermo Fisher Scientific	41-9760-82	1A4	mouse	IgG2aK	Alpha-actin-2-eF570	AB_2573631
6	4	Ki-67	Alexa Fluor 647	Cell Signaling Technology	12075	D3B5	rabbit	IgG	Ki-67-AF647	AB_2728830
6	5	S6 (Ser235/236)	Alexa Fluor 750	Cell Signaling Technology	62788BC	D57.2.2E	rabbit	IgG	S6 (Ser235/236)-AF750
7	1	Hoechst 33342		Life Technologies	H3570					AB_2651135
7	2	MX1	Alexa Fluor 488	Cell Signaling Technology	7937BC	D3W7I	rabbit	IgG	MX1-AF488	AB_2799122
7	3	Actin, cytoplasmic 1	Alexa Fluor 555	Cell Signaling Technology	8046S	13E5	rabbit	IgG	Actin, cytoplasmic 1	AB_11179208
7	4	HLA-DPB1	Alexa Fluor 647	abcam	ab201347	EPR11226	rabbit	IgG	HLA-BPB1-AD647	AB_2861375
7	5	Histone H3	Alexa Fluor 750	Cell Signaling Technology	68829	D1H2	rabbit	IgG	Histone H3-AF750	AB_2943236
8	1	Hoechst 33342		Life Technologies	H3570					AB_2651135
8	2	Tubulin beta chain	Alexa Fluor 555	Cell Signaling Technology	2116S	9F3	rabbit	IgG	Tubulin beta chain-AF555	AB_10695881
8	3	IRF1	Alexa Fluor 647	Cell Signaling Technology	14105	D5E4	rabbit	IgG	IRF1-AF647	AB_2798393
8	4	Lysozyme C	Alexa Fluor 790	Santa Cruz Biotechnology	sc-518012 AF790	E-5	mouse	IgG1 kappa	Lysozyme C-AF790	AB_2943318
9	1	Hoechst 33342		Life Technologies	H3570					AB_2651135
9	2	Lamin-B1	Alexa Fluor 488	Abcam	ab194106	EPR8985(B)	rabbit	IgG	Lamin-B1-AF488	AB_2728786
9	2	Lamin-A/C	Alexa Fluor 488	Cell Signaling Technology	8617S	4C11	mouse	IgG2a	Lamin-A/C	AB_10997529
9	3	AXL		R&D Systems	AF154		goat	IgG	AXL	AB_354852
9	4	NGFR	Alexa Fluor 647	BD Biosciences	560326	C40-1457	mouse	IgG1, k	NGFR-AF647	AB_1645403
10	1	Hoechst 33342		Life Technologies	H3570					AB_2651135
10	2	CD4	Alexa Fluor 488	R&D Systems	FAB8165G		goat	IgG	CD4-AF488	AB_2728839
10	3	E-cadherin	Alexa Fluor 555	Cell Signaling Technology	4295	24E10	rabbit	IgG	E-cadherin-AF555	AB_2728822
10	4	CD31	Alexa Fluor 647	Abcam	ab218582	EPR3094	rabbit	IgG	CD31-AF647	AB_2857973
11	1	Hoechst 33342		Life Technologies	H3570					AB_2651135
11	2	MITF	Alexa Fluor 488	Abcam	ab201675	D5	mouse	IgG1	MITF-AF488	AB_2728787
11	3	SOX9	Alexa Fluor 555	Abcam	ab202516	EPR14335	rabbit	IgG	SOX9-AF555	AB_2943105
11	4	S100B	Alexa Fluor 647	Abcam	ab196175	EP1576Y	rabbit	IgG	S100B-AF647	AB_2868562
11	5	S100A1		Abcam	ab183979	EPR19013	rabbit	IgG	S100A1	AB_2894716
12	1	Hoechst 33342		Life Technologies	H3570					AB_2651135
12	2	Catalase	Alexa Fluor 488	Abcam	ab185041	EP1929Y	rabbit	IgG	Catalase-AF488	AB_2884892
12	3	Stat1 (pY701)	Alexa Fluor 555	Cell Signaling Technology	8183S	58D6	rabbit	IgG	Stat1 (pY701)-AF555	AB_10860600
12	4	pLCK-Try394	Alexa Fluor 647	Cell Signaling Technology	78740	E5L3D	rabbit	IgG	pLCK-Try394-AF647
12	5	phospho-Histone 3	Alexa Fluor 750	Cell Signaling Technology	43185BC	D2C8	rabbit	IgG	phospho-Histone 3-AF750
13	1	Hoechst 33342		Life Technologies	H3570					AB_2651135
13	2	PRAME	Alexa Fluor 488	Cell Signaling Technology	39509	E7I1B	rabbit	IgG	PRAME-AF488	AB_2943228
13	3	COX4	Alexa Fluor 555	Abcam	ab210675	EPR9442(ABC)	rabbit	IgG	COX4-AF555	AB_2857975
13	4	PMEL	Alexa Fluor 647	Abcam	ab246730	EP4863(2)	rabbit	IgG	PMEL-AF647
14	1	Hoechst 33342		Life Technologies	H3570					AB_2651135
14	2	pMLC2	Alexa Fluor 488	Cell Signaling Technology	35145BC	E2J8F	rabbit	IgG	pMLC2-AF488
14	3	phospho-MAPK	Alexa Fluor 555	Cell Signaling Technology	76032BC	D13.14.4E	rabbit	IgG	phospho-MAPK-AF555
14	4	p21	Alexa Fluor 647	Cell Signaling Technology	8587S	12D1	rabbit	IgG	p21 / Alexa Fluor 647	AB_10892861
15	1	Hoechst 33342		Life Technologies	H3570					AB_2651135
15	2	CD8a	Alexa Fluor 488	Thermo Fisher Scientific	53-0008-80	AMC908	mouse	IgG2a, k	CD8a-AF488	AB_2574412
15	3	Actin, cytoplasmic 1	Alexa Fluor 555	Cell Signaling Technology	8046S	13E5	rabbit	IgG	Actin, cytoplasmic 1	AB_11179208
15	4	MART-1	Alexa Fluor 647	Abcam	ab225500	EPR20380	rabbit	IgG	MART-1-AF647	AB_2868593
